# Cold tolerance in rice plants is partially controlled by root responses

**DOI:** 10.1101/2020.01.25.919464

**Authors:** Angie Geraldine Sierra Rativa, Artur Teixeira de Araújo Junior, Daniele da Silva Friedrich, Rodrigo Gastmann, Thainá Inês Lamb, Igor de Vargas, Alexsander dos Santos Silva, Ândrea Pozzebon-Silva, Janete Mariza Adamski, Janette Palma Fett, Felipe Klein Ricachenevsky, Raul Antonio Sperotto

## Abstract

Rice (*Oryza sativa* L.) ssp. *indica* is the most cultivated species in the South of Brazil. However, these plants face low temperature stress from September to November, which is the period of early sowing, affecting plant development during the initial stages of growth, and reducing rice productivity. This study aimed to characterize the root response to low temperature stress during the early vegetative stage of two rice genotypes contrasting in their cold tolerance (CT, cold-tolerant; and CS, cold-sensitive). Root dry weight and length, as well as number of root hairs, were higher in CT than CS when exposed to cold treatment. Histochemical analyses indicated that roots of CS genotype present higher levels of lipid peroxidation and H_2_O_2_ accumulation, along with lower levels of plasma membrane integrity than CT under low temperature stress. RNAseq analyses revealed that the contrasting genotypes present completely different molecular responses to cold stress. The number of over-represented functional categories was lower in CT than CS under cold condition, suggesting that CS genotype is more impacted by low temperature stress than CT. Several genes might contribute to rice cold tolerance, including the ones related with cell wall remodeling, cytoskeleton and growth, signaling, antioxidant system, lipid metabolism, and stress response. On the other hand, high expression of the genes *SRC2* (defense), *root architecture associated 1* (growth), *ACC oxidase*, *ethylene-responsive transcription factor*, and *cytokinin-O-glucosyltransferase 2* (hormone-related) seems to be related with cold sensibility. Since these two genotypes have a similar genetic background (sister lines), the differentially expressed genes found here can be considered candidate genes for cold tolerance and could be used in future biotechnological approaches aiming to increase rice tolerance to low temperature.
