## Supplementary Table 2 for "Cold tolerance in rice plants is partially controlled by root responses"

### Sheet: Control (Tol X Sen)
Gene ID (MSU)	Description (MSU)	Functional category	Fold Change (Tol / Sen)	Tested by RT-qPCR
LOC_Os11g18170	glutathione peroxidase, putative, expressed	Antioxidant system	7.56088
LOC_Os09g29490	peroxidase precursor, putative, expressed	Antioxidant system	2.73781
LOC_Os01g09460	hexokinase, putative, expressed	Carbohydrate metabolism and energy production	3.02212
LOC_Os07g23850	glycosyl hydrolase, putative, expressed	Cell wall	4089.23
LOC_Os09g29560	OsWAK83 - OsWAK pseudogene, expressed	Cell wall	1652.44
LOC_Os09g29540	OsWAK82 - OsWAK receptor-like cytoplasmic kinase OsWAK-RLCK, expressed	Cell wall	267.287
LOC_Os09g38800	OsWAK88 - OsWAK pseudogene, expressed	Cell wall	26.2241
LOC_Os09g30120	CSLE1 - cellulose synthase-like family E, expressed	Cell wall	5.74878
LOC_Os08g12800	glucan endo-1,3-beta-glucosidase precursor, putative, expressed	Cell wall	4.98638
LOC_Os10g04180	NB-ARC domain containing protein, expressed	Defense	11.0518
LOC_Os10g04342	stripe rust resistance protein Yr10, putative, expressed	Defense	5.72266
LOC_Os11g14110	rust resistance protein, putative, expressed	Defense	5.21017
LOC_Os11g15340	SAM dependent carboxyl methyltransferase family protein, putative, expressed	Hormone-related	303.71
LOC_Os11g15300	SAM dependent carboxyl methyltransferase, putative, expressed	Hormone-related	95.7435
LOC_Os01g09450	OsIAA2 - Auxin-responsive Aux/IAA gene family member, expressed	Hormone-related	9.72524
LOC_Os05g07880	phospholipase D, putative, expressed	Lipid metabolism	238.776
LOC_Os11g25220	oxidoreductase, short chain dehydrogenase/reductase domain containing protein, expressed	Others	31.6598
LOC_Os09g32620	dehydrogenase, putative, expressed	Others	20.9315
LOC_Os01g09030	2-aminoethanethiol dioxygenase, putative, expressed	Others	3.29176
LOC_Os07g18050	RNA-binding motif protein, putative, expressed	Others	3.05837
LOC_Os07g14740	harpin-induced protein 1 domain containing protein, expressed	Others	2.70925
LOC_Os02g07740	RNA binding protein, putative, expressed	Others	2.3218
LOC_Os08g01220	harpin-induced protein 1 domain containing protein, expressed	Others	2.11126
LOC_Os09g39090	vignain precursor, putative, expressed	Protein degradation/modification	5902.89
LOC_Os11g09590	OsFBX404 - F-box domain containing protein, expressed	Protein degradation/modification	1061.74
LOC_Os09g32870	OsFBX336 - F-box domain containing protein, expressed	Protein degradation/modification	232.59
LOC_Os10g03600	OsFBX343 - F-box domain containing protein, expressed	Protein degradation/modification	16.6292
LOC_Os10g03740	OsFBX348 - F-box domain containing protein, expressed	Protein degradation/modification	11.5607
LOC_Os09g36420	hsp90 protein, expressed	Protein degradation/modification	6.62457
LOC_Os11g24340	OsSCP53 - Putative Serine Carboxypeptidase homologue, expressed	Protein degradation/modification	5.35762
LOC_Os10g03730	OsFBX347 - F-box domain containing protein, expressed	Protein degradation/modification	5.23247
LOC_Os09g32410	OsFBX333 - F-box domain containing protein, expressed	Protein degradation/modification	4.75211
LOC_Os07g13870	OsFBX229 - F-box domain containing protein, expressed	Protein degradation/modification	4.43523
LOC_Os09g39190	OsFBO22 - F-box and other domain containing protein, expressed	Protein degradation/modification	3.59828
LOC_Os01g09370	ankyrin repeat domain-containing protein 28, putative, expressed	Protein degradation/modification	3.47015
LOC_Os11g09474	OsFBX400 - F-box domain containing protein, expressed	Protein degradation/modification	2.93853
LOC_Os11g25700	tropinone reductase, putative, expressed	Secondary metabolism	6.91576
LOC_Os10g02990	leucine-rich repeat receptor-like protein kinase 1, putative, expressed	Signaling	345.725
LOC_Os10g03390	transferase family protein, putative, expressed	Signaling	291.98
LOC_Os11g36160	receptor-like protein kinase 2 precursor, putative, expressed	Signaling	264.708
LOC_Os11g36200	receptor-like protein kinase 2 precursor, putative, expressed	Signaling	232.02
LOC_Os11g07120	receptor kinase-like protein, identical, putative, expressed	Signaling	118.131
LOC_Os09g37780	serine/threonine-protein kinase receptor precursor, putative, expressed	Signaling	112.565
LOC_Os11g07100	receptor-like protein kinase precursor, putative, expressed	Signaling	109.446
LOC_Os11g36190	receptor kinase, putative, expressed	Signaling	82.6109
LOC_Os02g05970	phytosulfokine receptor precursor, putative, expressed	Signaling	17.103
LOC_Os02g06090	phytosulfokine receptor precursor, putative, expressed	Signaling	8.24117
LOC_Os11g35500	receptor-like protein kinase 5 precursor, putative, expressed	Signaling	8.08725
LOC_Os09g33620	Leucine Rich Repeat domain containing protein, expressed	Signaling	4.66678
LOC_Os09g25950	regulator protein, putative, expressed	Signaling	4.61163
LOC_Os08g02120	kinase, pfkB family, putative, expressed	Signaling	2.31382
LOC_Os09g30190	receptor-like protein kinase 2 precursor, putative, expressed	Signaling	2.12824
LOC_Os11g09864	wali7, putative, expressed	Stress-response	131.899
LOC_Os11g36560	zinc finger C3HC4 type family protein, putative, expressed	Transcription factor	287.089
LOC_Os11g36970	zinc finger C3HC4 type family protein, putative, expressed	Transcription factor	75.3761
LOC_Os09g33740	zinc finger, ZZ type domain containing protein, expressed	Transcription factor	9.00198
LOC_Os04g02490	expressed protein	Unknown	7409.89	*
LOC_Os09g26554	expressed protein	Unknown	2834	*
LOC_Os11g09850	expressed protein	Unknown	2692.23	*
LOC_Os07g26100	expressed protein	Unknown	2092.95	*
LOC_Os09g26530	expressed protein	Unknown	1403.64
LOC_Os12g17690	-	Unknown	1175.75
LOC_Os07g28920	expressed protein	Unknown	1065.99
LOC_Os09g25934	expressed protein	Unknown	904.126	*
LOC_Os02g06170	expressed protein	Unknown	719.043
LOC_Os11g09710	expressed protein	Unknown	708.242
LOC_Os10g04130	-	Unknown	660.683
LOC_Os07g18300	expressed protein	Unknown	479.83
LOC_Os11g28184	-	Unknown	442.168
LOC_Os11g14730	expressed protein	Unknown	423.016
LOC_Os07g26710	hypothetical protein	Unknown	343.183
LOC_Os12g15222	-	Unknown	312.389
LOC_Os09g25880	expressed protein	Unknown	301.562
LOC_Os04g01330	expressed protein	Unknown	244.599	*
LOC_Os05g25090	expressed protein	Unknown	236.194
LOC_Os07g29080	-	Unknown	218.691
LOC_Os06g44034	expressed protein	Unknown	209.033
LOC_Os09g36690	expressed protein	Unknown	149.359
LOC_Os03g05130	expressed protein	Unknown	141.855
LOC_Os07g13500	expressed protein	Unknown	100.122
LOC_Os04g22270	expressed protein	Unknown	97.6807
LOC_Os06g18020	expressed protein	Unknown	52.2747
LOC_Os09g39310	expressed protein	Unknown	36.8522
LOC_Os09g33940	expressed protein	Unknown	17.0449
LOC_Os09g27734	expressed protein	Unknown	15.2516
LOC_Os02g34190	expressed protein	Unknown	10.6299
LOC_Os11g31070	hypothetical protein	Unknown	9.7524
LOC_Os02g20934	expressed protein	Unknown	8.39028
LOC_Os09g26540	expressed protein	Unknown	7.58496
LOC_Os09g36619	expressed protein	Unknown	6.79449
LOC_Os10g03230	expressed protein	Unknown	6.30387
LOC_Os02g05810	expressed protein	Unknown	5.78623
LOC_Os07g26560	expressed protein	Unknown	5.1894
LOC_Os02g04540	-	Unknown	5.10175
LOC_Os08g13990	pentatricopeptide, putative, expressed	Unknown	4.88309
LOC_Os09g33876	expressed protein	Unknown	3.71683
LOC_Os05g06790	expressed protein	Unknown	3.6374
LOC_Os07g29240	expressed protein	Unknown	3.39615
LOC_Os07g30980	-	Unknown	3.23905
LOC_Os05g14740	expressed protein	Unknown	2.99738
LOC_Os11g14160	-	Unknown	2.98489
LOC_Os09g26560	expressed protein	Unknown	2.64468
LOC_Os02g05790	expressed protein	Unknown	2.38415
LOC_Os05g06814	expressed protein	Unknown	2.30675
LOC_Os11g41710	cytochrome P450, putative, expressed	Antioxidant system	-4.42917
LOC_Os09g29710	beta-expansin precursor, putative, expressed	Cell wall	-278.194
LOC_Os09g38850	OsWAK91 - OsWAK receptor-like protein kinase, expressed	Cell wall	-37.1022
LOC_Os09g38840	OsWAK90 - OsWAK receptor-like protein kinase, expressed	Cell wall	-23.0768
LOC_Os09g31410	Os9bglu29 - beta-glucosidase homologue, similar to Os4bglu12 exoglucanase, expressed	Cell wall	-6.65621
LOC_Os07g35350	glucan endo-1,3-beta-glucosidase precursor, putative, expressed	Cell wall	-4.81964
LOC_Os09g36180	glycosyl transferase family 8 protein, expressed	Cell wall	-2.08764
LOC_Os04g02110	disease resistance protein RGA3, putative, expressed	Defense	-1063.49	*
LOC_Os07g17220	disease resistance protein, putative, expressed	Defense	-13.3554
LOC_Os10g04110	MLA6 protein, putative, expressed	Defense	-5.83769
LOC_Os10g03570	RGH1A, putative, expressed	Defense	-4.62927
LOC_Os11g15190	RGH1A, putative, expressed	Defense	-4.32581
LOC_Os07g19320	stripe rust resistance protein Yr10, putative, expressed	Defense	-2.47433
LOC_Os07g18162	aldehyde oxidase, putative, expressed	Hormone-related	-40.6936
LOC_Os07g18158	aldehyde oxidase, putative, expressed	Hormone-related	-25.5156
LOC_Os09g18470	2OG-Fe oxygenase family protein, putative, expressed	Hormone-related	-20.5886
LOC_Os02g06150	brassinosteroid LRR receptor kinase precursor, putative, expressed	Hormone-related	-4.99381
LOC_Os02g17780	ent-kaurene synthase, chloroplast precursor, putative, expressed	Hormone-related	-2.57664
LOC_Os09g31502	dehydrogenase, putative, expressed	Others	-25.3137
LOC_Os11g10480	dehydrogenase, putative, expressed	Others	-3.0803
LOC_Os09g29825	pentatricopeptide, putative, expressed	Others	-2.77371
LOC_Os09g24320	2-oxo acid dehydrogenases acyltransferase domain containing protein, expressed	Others	-2.01224
LOC_Os11g37390	OsFBDUF54 - F-box and DUF domain containing protein, expressed	Protein degradation/modification	-887.356
LOC_Os04g02280	OsFBX114 - F-box domain containing protein, expressed	Protein degradation/modification	-336.204
LOC_Os04g03796	OsSub37 - Putative Subtilisin homologue, expressed	Protein degradation/modification	-331.916
LOC_Os11g37300	OsFBDUF53 - F-box and DUF domain containing protein, expressed	Protein degradation/modification	-264.978
LOC_Os11g34710	Ser/Thr protein phosphatase family protein, putative, expressed	Protein degradation/modification	-167.097
LOC_Os09g32860	OsFBX335 - F-box domain containing protein, expressed	Protein degradation/modification	-118.079
LOC_Os01g08860	hsp20/alpha crystallin family protein, putative, expressed	Protein degradation/modification	-49.5604
LOC_Os07g09814	OsFBX221 - F-box domain containing protein, expressed	Protein degradation/modification	-8.55001
LOC_Os07g30640	ubiquitin fusion protein, putative, expressed	Protein degradation/modification	-5.45143
LOC_Os02g17150	OsSub18 - Putative Subtilisin homologue, expressed	Protein degradation/modification	-4.74595
LOC_Os07g25410	peptidase, M24 family protein, putative, expressed	Protein degradation/modification	-4.56611
LOC_Os11g17380	protein kinase domain containing protein, expressed	Protein degradation/modification	-3.6858
LOC_Os11g37540	protein phosphatase 2C, putative, expressed	Protein degradation/modification	-2.059
LOC_Os11g35710	cycloartenol synthase, putative, expressed	Secondary metabolism	-180.666
LOC_Os11g20160	O-methyltransferase, putative, expressed	Secondary metabolism	-5.41384
LOC_Os09g38320	phytoene synthase, chloroplast precursor, putative, expressed	Secondary metabolism	-3.18935
LOC_Os04g27190	terpene synthase, putative, expressed	Secondary metabolism	-2.10585
LOC_Os02g05980	phytosulfokine receptor precursor, putative, expressed	Signaling	-19.7785
LOC_Os06g41640	CC-NBS-LRR protein, putative, expressed	Signaling	-9.44356
LOC_Os02g06200	phytosulfokine receptor precursor, putative, expressed	Signaling	-8.46653
LOC_Os02g06030	phytosulfokine receptor precursor, putative, expressed	Signaling	-6.86008
LOC_Os02g05940	phytosulfokine receptor precursor, putative, expressed	Signaling	-3.09546
LOC_Os09g25960	glutamate receptor, putative, expressed	Signaling	-2.88949
LOC_Os07g25150	myb-related protein 306, putative, expressed	Transcription factor	-9.36241
LOC_Os06g41710	CW-type Zinc Finger, putative, expressed	Transcription factor	-3.57542
LOC_Os07g28910	LSD1 zinc finger domain containing protein, expressed	Transcription factor	-2.45136
LOC_Os12g40790	zinc finger family protein, putative, expressed	Transcription factor	-2.20711
LOC_Os09g32260	no apical meristem protein, putative, expressed	Transcription factor	-2.09979
LOC_Os09g33470	mitochondrial carrier protein, putative, expressed	Transport	-6.29643
LOC_Os07g12770	transmembrane amino acid transporter protein, putative, expressed	Transport	-3.45543
LOC_Os02g13170	mitochondrial carrier protein, putative, expressed	Transport	-3.26743
LOC_Os01g08660	aquaporin protein, putative, expressed	Transport	-2.27259
LOC_Os04g02070	expressed protein	Unknown	-1386.96
LOC_Os04g02354	expressed protein	Unknown	-1129.14
LOC_Os11g34640	expressed protein	Unknown	-344.016
LOC_Os07g16054	-	Unknown	-231.896
LOC_Os11g34650	expressed protein	Unknown	-176.872
LOC_Os07g12390	expressed protein	Unknown	-176.41
LOC_Os12g29605	expressed protein	Unknown	-170.412
LOC_Os04g02120	expressed protein	Unknown	-165.085
LOC_Os04g30310	-	Unknown	-155.9
LOC_Os05g34510	expressed protein	Unknown	-95.9889
LOC_Os09g27680	expressed protein	Unknown	-78.2365
LOC_Os02g30955	expressed protein	Unknown	-48.927
LOC_Os07g39450	expressed protein	Unknown	-31.2711
LOC_Os07g18980	expressed protein	Unknown	-29.1323
LOC_Os07g12810	expressed protein	Unknown	-27.2105
LOC_Os08g23280	expressed protein	Unknown	-24.0046
LOC_Os07g13234	expressed protein	Unknown	-21.5645
LOC_Os07g12230	expressed protein	Unknown	-20.2107
LOC_Os07g09914	expressed protein	Unknown	-18.9097
LOC_Os09g27670	expressed protein	Unknown	-18.3703
LOC_Os07g09460	expressed protein	Unknown	-17.3316
LOC_Os07g28644	expressed protein	Unknown	-15.7304
LOC_Os10g35160	expressed protein	Unknown	-14.1271
LOC_Os11g36830	expressed protein	Unknown	-12.0024
LOC_Os09g24210	expressed protein	Unknown	-11.8336
LOC_Os05g34490	expressed protein	Unknown	-11.1551
LOC_Os10g30970	expressed protein	Unknown	-9.58145
LOC_Os07g19540	expressed protein	Unknown	-6.96742
LOC_Os06g42060	expressed protein	Unknown	-6.65402
LOC_Os06g40415	expressed protein	Unknown	-6.61388
LOC_Os11g30790	expressed protein	Unknown	-6.05213
LOC_Os12g34796	expressed protein	Unknown	-5.89189
LOC_Os11g35425	expressed protein	Unknown	-5.8011
LOC_Os12g36580	-	Unknown	-5.01959
LOC_Os01g08890	expressed protein	Unknown	-4.78462
LOC_Os09g30462	expressed protein	Unknown	-4.36163
LOC_Os07g12570	expressed protein	Unknown	-4.05023
LOC_Os07g10810	expressed protein	Unknown	-3.80843
LOC_Os11g28104	TKL_IRAK_DUF26-lf.4 - DUF26 kinases have homology to DUF26 containing loci, expressed	Unknown	-3.76898
LOC_Os06g10480	expressed protein	Unknown	-3.49005
LOC_Os09g37580	expressed protein	Unknown	-3.38548
LOC_Os02g05780	expressed protein	Unknown	-3.32725
LOC_Os01g16170	PQ loop repeat domain containing protein, expressed	Unknown	-2.81909
LOC_Os09g37920	-	Unknown	-2.44825
