## Supplementary Table 3 for "Cold tolerance in rice plants is partially controlled by root responses"

### Sheet: Cold (Tol X Sen)
Gene ID (MSU)	Description (MSU)	Functional category	Fold Change (Tol / Sen)	Tested by RT-qPCR
LOC_Os01g09030	2-aminoethanethiol dioxygenase, putative, expressed	Amino acid metabolism	4.20877
LOC_Os04g43840	possible lysine decarboxylase domain containing protein, expressed	Amino acid metabolism	2.35135
LOC_Os09g12290	bifunctional aspartokinase/homoserine dehydrogenase, chloroplast precursor, putative, expressed	Amino acid metabolism	2.15978
LOC_Os11g18170	glutathione peroxidase, putative, expressed	Antioxidant system	56.1649
LOC_Os01g74300	metallothionein, putative, expressed	Antioxidant system	12.0148
LOC_Os07g15670	peroxiredoxin, putative, expressed	Antioxidant system	3.40912
LOC_Os05g02530	glutathione S-transferase, N-terminal domain containing protein, expressed	Antioxidant system	2.19542
LOC_Os10g27170	calmodulin-binding protein, putative, expressed	Calcium-related	3.77352
LOC_Os01g09580	CAMK_CAMK_like_Aur_like.1 - CAMK includes calcium/calmodulin depedent protein kinases, expressed	Calcium-related	2.15281
LOC_Os12g42430	IQ calmodulin-binding motif domain containing protein, expressed	Calcium-related	2.10919
LOC_Os01g09460	hexokinase, putative, expressed	Carbohydrate metabolism and energy production	7.5551
LOC_Os07g22930	starch synthase, putative, expressed	Carbohydrate metabolism and energy production	3.74132
LOC_Os02g07870	ATP synthase, putative, expressed	Carbohydrate metabolism and energy production	2.97037
LOC_Os07g46280	Os7bglu26 - beta-mannosidase/glucosidase/exoglucanase, expressed	Carbohydrate metabolism and energy production	2.92811
LOC_Os03g28330	sucrose synthase, putative, expressed	Carbohydrate metabolism and energy production	2.91777
LOC_Os01g46950	aldose 1-epimerase, putative, expressed	Carbohydrate metabolism and energy production	2.30103
LOC_Os02g48360	pyrophosphate--fructose 6-phosphate 1-phosphotransferase subunit alpha, putative, expressed	Carbohydrate metabolism and energy production	2.29577
LOC_Os08g09230	starch synthase III, putative, expressed	Carbohydrate metabolism and energy production	2.12583
LOC_Os08g14440	uridylyltransferase-related, putative, expressed	Carbohydrate metabolism and energy production	2.10278
LOC_Os07g23850	glycosyl hydrolase, putative, expressed	Cell wall	884.227
LOC_Os09g29540	OsWAK82 - OsWAK receptor-like cytoplasmic kinase OsWAK-RLCK, expressed	Cell wall	219.735
LOC_Os10g31540	glycine-rich cell wall structural protein 2 precursor, putative, expressed	Cell wall	132.711
LOC_Os09g29560	OsWAK83 - OsWAK pseudogene, expressed	Cell wall	87.7176
LOC_Os09g30120	CSLE1 - cellulose synthase-like family E, expressed	Cell wall	19.0711
LOC_Os10g18870	dirigent, putative, expressed	Cell wall	17.7939
LOC_Os09g30130	CSLE6 - cellulose synthase-like family E, expressed	Cell wall	13.8114
LOC_Os06g19800	BURP domain containing protein, expressed	Cell wall	11.0825
LOC_Os10g31530	glycine-rich cell wall protein, putative, expressed	Cell wall	10.5134
LOC_Os09g31430	Os9bglu30 - beta-glucosidase, similar to Os4bglu12 exoglucanase, expressed	Cell wall	8.63305
LOC_Os10g31620	glycine-rich cell wall structural protein 2 precursor, putative, expressed	Cell wall	8.40156
LOC_Os09g29600	OsWAK85 - OsWAK receptor-like cytoplasmic kinase OsWAK-RLCK, expressed	Cell wall	5.57824
LOC_Os09g38800	OsWAK88 - OsWAK pseudogene, expressed	Cell wall	4.48153
LOC_Os09g25490	CESA9 - cellulose synthase, expressed	Cell wall	2.88321
LOC_Os09g36350	endoglucanase, putative, expressed	Cell wall	2.73738
LOC_Os06g12280	glycosyl transferase 8 domain containing protein, putative, expressed	Cell wall	2.34283
LOC_Os03g52630	endoglucanase, putative, expressed	Cell wall	2.30403
LOC_Os07g10770	CESA8 - cellulose synthase, expressed	Cell wall	2.03274
LOC_Os01g54620	CESA4 - cellulose synthase, expressed	Cell wall	2.0175
LOC_Os03g11650	MAP70 protein, putative, expressed	Cytoskeleton	4.91963
LOC_Os07g23200	F-actin-capping protein subunit alpha, putative, expressed	Cytoskeleton	3.48156
LOC_Os11g06910	myosin heavy chain-related, putative, expressed	Cytoskeleton	2.4971
LOC_Os12g32620	OsWLIM1 - LIM domain protein, putative actin-binding protein and transcription factor, expressed	Cytoskeleton	2.39514
LOC_Os03g02290	kinesin motor domain containing protein, putative, expressed	Cytoskeleton	2.35747
LOC_Os04g53760	kinesin motor domain containing protein, putative, expressed	Cytoskeleton	2.13357
LOC_Os10g36880	kinesin motor domain containing protein, putative, expressed	Cytoskeleton	2.07293
LOC_Os11g35580	disease resistance protein RPM1, putative, expressed	Defense	101.705
LOC_Os10g04180	NB-ARC domain containing protein, expressed	Defense	11.4103
LOC_Os11g14110	rust resistance protein, putative, expressed	Defense	7.0666
LOC_Os04g53050	disease resistance RPP13-like protein 1, putative, expressed	Defense	6.27648
LOC_Os10g04342	stripe rust resistance protein Yr10, putative, expressed	Defense	2.8277
LOC_Os09g30230	disease resistance protein RPM1, putative, expressed	Defense	2.57602
LOC_Os02g53690	growth regulating factor protein, putative, expressed	Growth	4.10736
LOC_Os03g43684	KIP1, putative, expressed	Growth	2.81302
LOC_Os06g17390	auxin-independent growth promoter protein, putative, expressed	Growth	2.41924
LOC_Os02g47420	RopGEF7, putative, expressed	Growth	2.17887
LOC_Os11g15340	SAM dependent carboxyl methyltransferase family protein, putative, expressed	Hormone-related	436.705
LOC_Os04g24319	jasmonate-induced protein, putative, expressed	Hormone-related	11.9947
LOC_Os04g24478	jasmonate-induced protein, putative, expressed	Hormone-related	8.74707
LOC_Os01g73250	abscisic stress-ripening, putative, expressed	Hormone-related	7.55661
LOC_Os02g17780	ent-kaurene synthase, chloroplast precursor, putative, expressed	Hormone-related	4.15199
LOC_Os05g07880	phospholipase D, putative, expressed	Lipid metabolism	928.596
LOC_Os12g01370	fatty acid desaturase, putative, expressed	Lipid metabolism	3.54143
LOC_Os11g01340	omega-3 fatty acid desaturase, chloroplast precursor, putative, expressed	Lipid metabolism	3.4953
LOC_Os08g38850	phosphatidylinositol transfer protein, putative, expressed	Lipid metabolism	2.47869
LOC_Os11g06880	acyl-CoA synthetase, putative, expressed	Lipid metabolism	2.28608
LOC_Os01g46570	CTP synthase, putative, expressed	Nucletide metabolism	2.24638
LOC_Os07g10460	5-nucleotidase surE, putative, expressed	Nucletide metabolism	2.10152
LOC_Os03g07840	adenylosuccinate synthetase, chloroplast precursor, putative, expressed	Nucletide metabolism	2.0554
LOC_Os10g03390	transferase family protein, putative, expressed	Others	102.893
LOC_Os08g08960	Cupin domain containing protein, expressed	Others	90.7457
LOC_Os01g12570	3-methyl-2-oxobutanoate hydroxymethyltransferase, putative, expressed	Others	12.4121
LOC_Os03g62060	hydrolase, putative, expressed	Others	9.6596
LOC_Os10g40480	LTPL143 - Protease inhibitor/seed storage/LTP family protein precursor, expressed	Others	9.34245
LOC_Os08g13990	pentatricopeptide, putative, expressed	Others	8.20689
LOC_Os09g31490	reductase, putative, expressed	Others	7.03999
LOC_Os04g24340	phytase, putative, expressed	Others	5.61838
LOC_Os07g07790	LTPL75 - Protease inhibitor/seed storage/LTP family protein precursor, expressed	Others	5.1387
LOC_Os04g24460	phytase, putative, expressed	Others	4.69007
LOC_Os09g32290	FAD dependent oxidoreductase domain containing protein, expressed	Others	4.52445
LOC_Os10g02380	oxidoreductase, aldo/keto reductase family protein, putative, expressed	Others	4.31967
LOC_Os08g36760	remorin C-terminal domain containing protein, putative, expressed	Others	4.14392
LOC_Os09g37910	HMG1/2, putative, expressed	Others	3.6876
LOC_Os07g18120	aldehyde oxidase, putative, expressed	Others	3.57191
LOC_Os04g46810	LTPL120 - Protease inhibitor/seed storage/LTP family protein precursor, expressed	Others	3.33707
LOC_Os02g55870	heparanase-like protein precursor, putative, expressed	Others	2.81002
LOC_Os07g18050	RNA-binding motif protein, putative, expressed	Others	2.7475
LOC_Os07g15490	C2-BTB1 - Bric-a-Brac, Tramtrack, Broad Complex BTB domain with C2 subfamily conserved sequence, expressed	Others	2.48661
LOC_Os07g16130	acetyltransferase, GNAT family, putative, expressed	Others	2.40635
LOC_Os08g44930	SNARE domain containing protein, putative, expressed	Others	2.3408
LOC_Os03g60110	KH domain containing protein, putative, expressed	Others	2.23309
LOC_Os01g07420	hydrolase, alpha/beta fold family protein, putative, expressed	Others	2.18323
LOC_Os09g25550	pentatricopeptide, putative, expressed	Others	2.17362
LOC_Os06g50120	novel plant SNARE 11, putative, expressed	Others	2.08331
LOC_Os02g52810	remorin C-terminal domain containing protein, putative, expressed	Others	2.06786
LOC_Os08g02130	RNA recognition motif containing protein, putative, expressed	Others	2.06644
LOC_Os11g09170	hydrolase, acting on carbon-nitrogen, putative, expressed	Others	2.06166
LOC_Os11g09590	OsFBX404 - F-box domain containing protein, expressed	Protein degradation/modification	300.083
LOC_Os10g03600	OsFBX343 - F-box domain containing protein, expressed	Protein degradation/modification	33.9261
LOC_Os11g24340	OsSCP53 - Putative Serine Carboxypeptidase homologue, expressed	Protein degradation/modification	13.1169
LOC_Os08g17784	purple acid phosphatase, putative, expressed	Protein degradation/modification	10.2773
LOC_Os09g36420	hsp90 protein, expressed	Protein degradation/modification	8.77493
LOC_Os10g03730	OsFBX347 - F-box domain containing protein, expressed	Protein degradation/modification	8.51029
LOC_Os02g33720	RING-H2 finger protein, putative, expressed	Protein degradation/modification	7.97611
LOC_Os09g39650	protein kinase family protein, putative, expressed	Protein degradation/modification	4.27948
LOC_Os01g09370	ankyrin repeat domain-containing protein 28, putative, expressed	Protein degradation/modification	4.27312
LOC_Os05g44990	light repressible receptor protein kinase, putative, expressed	Protein degradation/modification	2.62651
LOC_Os10g03780	OsFBX351 - F-box domain containing protein, expressed	Protein degradation/modification	2.41207
LOC_Os08g02140	STIP1 homology and U box-containing protein 1, putative, expressed	Protein degradation/modification	2.16485
LOC_Os10g07210	hsp20/alpha crystallin family protein, putative, expressed	Protein degradation/modification	2.13304
LOC_Os03g03880	protein kinase, putative, expressed	Protein degradation/modification	2.08993
LOC_Os09g27570	OsFBA3 - F-box and FBA domain containing protein, expressed	Protein degradation/modification	2.01943
LOC_Os03g53880	serine/threonine-protein kinase TOUSLED, putative, expressed	Protein degradation/modification	2.01342
LOC_Os09g26550	protease Do-like 14, putative, expressed	Protein degradation/modification	2.01194
LOC_Os05g01810	xylem cysteine proteinase 2 precursor, putative, expressed	Protein degradation/modification	2.00413
LOC_Os11g28500	terpene synthase, N-terminal domain containing protein	Secondary metabolism	128.619
LOC_Os09g31506	dihydroflavonol-4-reductase, putative, expressed	Secondary metabolism	10.0834
LOC_Os05g43940	O-methyltransferase, putative, expressed	Secondary metabolism	8.23005
LOC_Os11g20090	O-methyltransferase, putative, expressed	Secondary metabolism	6.55493
LOC_Os03g59030	UDP-rhamnose rhamnosyltransferase, putative, expressed	Secondary metabolism	4.41984
LOC_Os09g18450	flavonol synthase/flavanone 3-hydroxylase, putative, expressed	Secondary metabolism	3.59611
LOC_Os11g07100	receptor-like protein kinase precursor, putative, expressed	Signaling	351.776
LOC_Os11g36200	receptor-like protein kinase 2 precursor, putative, expressed	Signaling	263.602
LOC_Os11g07120	receptor kinase-like protein, identical, putative, expressed	Signaling	101.878
LOC_Os11g36160	receptor-like protein kinase 2 precursor, putative, expressed	Signaling	83.8745
LOC_Os11g36190	receptor kinase, putative, expressed	Signaling	72.8488
LOC_Os02g05970	phytosulfokine receptor precursor, putative, expressed	Signaling	15.4781
LOC_Os09g33620	Leucine Rich Repeat domain containing protein, expressed	Signaling	9.1628
LOC_Os09g25950	regulator protein, putative, expressed	Signaling	7.12097
LOC_Os04g31520	RALFL21 - Rapid Alkalinization Factor RALF family protein precursor, expressed	Signaling	3.52452
LOC_Os05g25540	STRUBBELIG-RECEPTOR FAMILY 6 precursor, putative, expressed	Signaling	2.99395
LOC_Os06g08080	inorganic H+ pyrophosphatase, putative, expressed	Signaling	2.49901
LOC_Os04g30800	ER lumen protein retaining receptor, putative, expressed	Signaling	2.48182
LOC_Os11g39540	14-3-3 protein, putative, expressed	Signaling	2.40965
LOC_Os05g50910	extra-large G-protein-related, putative, expressed	Signaling	2.19422
LOC_Os03g08550	STRUBBELIG-RECEPTOR FAMILY 6 precursor, putative, expressed	Signaling	2.04618
LOC_Os11g09864	wali7, putative, expressed	Stress response	82.3059
LOC_Os01g42960	Tetratricopeptide Repeat-Containing Protein, TTL1, putative, expressed	Stress response	2.06504
LOC_Os11g36970	zinc finger C3HC4 type family protein, putative, expressed	Transcription factor	129.659
LOC_Os11g36560	zinc finger C3HC4 type family protein, putative, expressed	Transcription factor	122.057
LOC_Os09g33740	Zinc finger, ZZ type domain containing protein, expressed	Transcription factor	27.1792
LOC_Os04g42950	MYB family transcription factor, putative, expressed	Transcription factor	3.80416
LOC_Os06g40330	MYB family transcription factor, putative, expressed	Transcription factor	2.20721
LOC_Os01g09280	myb-related transcription activator, putative, expressed	Transcription factor	2.02483
LOC_Os03g10060	S10/S20 domain containing ribosomal protein, putative, expressed	Translation-related	3.41114
LOC_Os08g43850	carrier, putative, expressed	Transport	40.2507
LOC_Os08g43920	carrier, putative, expressed	Transport	9.162
LOC_Os03g10090	transporter family protein, putative, expressed	Transport	7.58467
LOC_Os08g43870	carrier, putative, expressed	Transport	7.31667
LOC_Os08g43810	carrier, putative, expressed	Transport	7.07271
LOC_Os08g43790	carrier, putative, expressed	Transport	6.99662
LOC_Os11g17970	POT family protein, expressed	Transport	6.07895
LOC_Os06g45940	potassium transporter, putative, expressed	Transport	5.23915
LOC_Os03g09970	sulfate transporter, putative, expressed	Transport	2.90193
LOC_Os06g51000	carrier, putative, expressed	Transport	2.41926
LOC_Os01g65210	proton-dependent oligopeptide transport, putative, expressed	Transport	2.29219
LOC_Os11g08980	preprotein translocase secA family protein, putative, expressed	Transport	2.23536
LOC_Os03g60880	nucleobase-ascorbate transporter, putative, expressed	Transport	2.08507
LOC_Os04g02490	expressed protein	Unknown	1569.42	*
LOC_Os12g15222	-	Unknown	1381.69
LOC_Os04g01330	expressed protein	Unknown	1240.97	*
LOC_Os07g26100	expressed protein	Unknown	1066.27	*
LOC_Os11g09850	expressed protein	Unknown	1024.07	*
LOC_Os09g25934	expressed protein	Unknown	963.815	*
LOC_Os09g26554	expressed protein	Unknown	918.286	*
LOC_Os07g26710	hypothetical protein	Unknown	683.317
LOC_Os10g04130	-	Unknown	416.809
LOC_Os02g06170	expressed protein	Unknown	375.636
LOC_Os05g25090	expressed protein	Unknown	341.269
LOC_Os07g18300	expressed protein	Unknown	257.504
LOC_Os09g26530	expressed protein	Unknown	212.347
LOC_Os12g17690	-	Unknown	182.092
LOC_Os09g38870	expressed protein	Unknown	155.848
LOC_Os11g09680	expressed protein	Unknown	104.979
LOC_Os04g22270	expressed protein	Unknown	84.1155
LOC_Os07g13500	expressed protein	Unknown	78.2549
LOC_Os05g36040	-	Unknown	57.5746
LOC_Os11g09710	expressed protein	Unknown	49.3491
LOC_Os07g26560	expressed protein	Unknown	42.0144
LOC_Os12g33150	expressed protein	Unknown	31.5304
LOC_Os07g28920	expressed protein	Unknown	27.9457
LOC_Os09g39310	expressed protein	Unknown	27.0517
LOC_Os11g31070	hypothetical protein	Unknown	22.8585
LOC_Os02g20934	expressed protein	Unknown	14.6598
LOC_Os10g31630	expressed protein	Unknown	13.5959
LOC_Os09g27734	expressed protein	Unknown	13.072
LOC_Os01g44200	-	Unknown	12.5941
LOC_Os09g25880	expressed protein	Unknown	11.8862
LOC_Os06g18020	expressed protein	Unknown	11.1416
LOC_Os12g33120	expressed protein	Unknown	9.65232
LOC_Os02g34190	expressed protein	Unknown	9.39971
LOC_Os05g12580	expressed protein	Unknown	8.70887
LOC_Os06g47250	DUF292 domain containing protein, expressed	Unknown	8.53298
LOC_Os07g36430	expressed protein	Unknown	8.32383
LOC_Os02g05810	expressed protein	Unknown	8.02403
LOC_Os11g17540	-	Unknown	7.88519
LOC_Os09g33876	expressed protein	Unknown	7.87872
LOC_Os09g34847	expressed protein	Unknown	7.2712
LOC_Os07g30980	-	Unknown	7.12111
LOC_Os01g68300	expressed protein	Unknown	6.41265
LOC_Os08g14000	-	Unknown	6.31359
LOC_Os09g32930	-	Unknown	5.91657
LOC_Os09g36619	expressed protein	Unknown	5.73119
LOC_Os01g56660	expressed protein	Unknown	5.57925
LOC_Os06g44034	expressed protein	Unknown	5.50646
LOC_Os11g14160	-	Unknown	5.33384
LOC_Os09g26540	expressed protein	Unknown	5.14605
LOC_Os10g40620	expressed protein	Unknown	4.96196
LOC_Os10g03230	expressed protein	Unknown	4.87093
LOC_Os02g11770	expressed protein	Unknown	4.55732
LOC_Os11g17504	-	Unknown	4.51701
LOC_Os04g33450	expressed protein	Unknown	4.00856
LOC_Os05g14740	expressed protein	Unknown	3.94192
LOC_Os03g05334	expressed protein	Unknown	3.87404
LOC_Os09g16780	-	Unknown	3.84302
LOC_Os09g26560	expressed protein	Unknown	3.81752
LOC_Os01g24050	expressed protein	Unknown	3.69784
LOC_Os01g16130	-	Unknown	3.57297
LOC_Os02g05790	expressed protein	Unknown	3.5576
LOC_Os01g47635	expressed protein	Unknown	3.52058
LOC_Os08g37300	expressed protein	Unknown	3.46409
LOC_Os02g24270	-	Unknown	3.22606
LOC_Os03g52284	expressed protein	Unknown	3.08678
LOC_Os03g41200	-	Unknown	2.68842
LOC_Os04g28820	-	Unknown	2.6518
LOC_Os10g39500	expressed protein	Unknown	2.55283
LOC_Os07g15500	expressed protein	Unknown	2.5412
LOC_Os04g03860	expressed protein	Unknown	2.45134
LOC_Os11g09140	DUF803 domain containing, putative, expressed	Unknown	2.37516
LOC_Os04g54590	expressed protein	Unknown	2.30838
LOC_Os09g39020	N-rich protein, putative, expressed	Unknown	2.30417
LOC_Os02g34120	-	Unknown	2.23574
LOC_Os04g28040	expressed protein	Unknown	2.19014
LOC_Os09g24440	expressed protein	Unknown	2.13877
LOC_Os02g47130	expressed protein	Unknown	2.09331
LOC_Os10g07480	plant protein of unknown function DUF869 domain containing protein, expressed	Unknown	2.06412
LOC_Os09g08130	indole-3-glycerol phosphate synthase, chloroplast precursor, putative, expressed	Amino acid metabolism	-6.80373
LOC_Os07g32570	adenosine 5'-phosphosulfate reductase-like OsAPRL1, expressed	Amino acid metabolism	-3.23792
LOC_Os04g38950	class I glutamine amidotransferase, putative, expressed	Amino acid metabolism	-3.15748
LOC_Os04g33390	prephenate dehydratase domain containing protein, expressed	Amino acid metabolism	-2.79852
LOC_Os10g28350	1,2-dihydroxy-3-keto-5-methylthiopentene dioxygenase protein, putative, expressed	Amino acid metabolism	-2.59267
LOC_Os07g08430	indole-3-glycerol phosphate lyase, chloroplast precursor, putative, expressed	Amino acid metabolism	-2.19963
LOC_Os08g34720	D-3-phosphoglycerate dehydrogenase, chloroplast precursor, putative, expressed	Amino acid metabolism	-2.01277
LOC_Os01g73200	peroxidase precursor, putative, expressed	Antioxidant system	-18.7476
LOC_Os10g38110	cytochrome P450, putative, expressed	Antioxidant system	-6.27882
LOC_Os03g12500	cytochrome P450, putative, expressed	Antioxidant system	-4.68743
LOC_Os12g16720	cytochrome P450 71A1, putative, expressed	Antioxidant system	-4.42403
LOC_Os09g27510	cytochrome P450, putative, expressed	Antioxidant system	-4.02813
LOC_Os01g63540	cytochrome P450, putative, expressed	Antioxidant system	-3.91943
LOC_Os04g55740	peroxidase precursor, putative, expressed	Antioxidant system	-3.74131
LOC_Os05g33590	cytochrome P450, putative, expressed	Antioxidant system	-3.58983
LOC_Os07g48060	peroxidase precursor, putative, expressed	Antioxidant system	-3.47263
LOC_Os01g59020	cytochrome P450, putative, expressed	Antioxidant system	-3.14178
LOC_Os09g29490	peroxidase precursor, putative, expressed	Antioxidant system	-3.12203
LOC_Os02g11020	cytochrome P450 72A1, putative, expressed	Antioxidant system	-3.07002
LOC_Os04g59190	peroxidase precursor, putative, expressed	Antioxidant system	-2.66239
LOC_Os05g25640	cytochrome P450, putative, expressed	Antioxidant system	-2.3363
LOC_Os07g44130	cytochrome P450 72A1, putative, expressed	Antioxidant system	-2.20124
LOC_Os05g01120	cytochrome P450, putative, expressed	Antioxidant system	-2.14374
LOC_Os04g59260	peroxidase precursor, putative, expressed	Antioxidant system	-2.11747
LOC_Os01g09470	IQ calmodulin-binding motif family protein, expressed	Calcium-related	-50.7662
LOC_Os09g31040	EF hand family protein, putative, expressed	Calcium-related	-18.5152
LOC_Os03g58140	transmembrane BAX inhibitor motif-containing protein, putative, expressed	Calcium-related	-10.4791
LOC_Os08g32970	annexin, putative, expressed	Calcium-related	-4.47046
LOC_Os03g43440	CAMK_KIN1/SNF1/Nim1_like.17 - CAMK includes calcium/calmodulin depedent protein kinases, expressed	Calcium-related	-3.5164
LOC_Os08g42750	CAMK_CAMK_like.37 - CAMK includes calcium/calmodulin depedent protein kinases, expressed	Calcium-related	-2.97422
LOC_Os03g16050	fructose-1,6-bisphosphatase, putative, expressed	Carbohydrate metabolism and energy production	-4.71743
LOC_Os07g09890	hexokinase, putative, expressed	Carbohydrate metabolism and energy production	-4.69791
LOC_Os02g36770	galactosyltransferase family protein, putative, expressed	Carbohydrate metabolism and energy production	-3.26571
LOC_Os03g03720	glyceraldehyde-3-phosphate dehydrogenase, putative, expressed	Carbohydrate metabolism and energy production	-2.53064
LOC_Os11g33120	respiratory burst oxidase, putative, expressed	Carbohydrate metabolism and energy production	-2.51454
LOC_Os11g07020	fructose-bisphospate aldolase isozyme, putative, expressed	Carbohydrate metabolism and energy production	-2.32655
LOC_Os07g32880	ATP synthase gamma chain, putative, expressed	Carbohydrate metabolism and energy production	-2.24582
LOC_Os04g02754	amidase family protein, putative, expressed	Carbohydrate metabolism and energy production	-2.17535
LOC_Os09g27950	galactosyltransferase, putative, expressed	Carbohydrate metabolism and energy production	-2.0671
LOC_Os09g29710	beta-expansin precursor, putative, expressed	Cell wall	-890.603
LOC_Os09g38850	OsWAK91 - OsWAK receptor-like protein kinase, expressed	Cell wall	-98.6922
LOC_Os11g37210	MTN26L5 - MtN26 family protein precursor, expressed	Cell wall	-91.2044
LOC_Os09g38840	OsWAK90 - OsWAK receptor-like protein kinase, expressed	Cell wall	-51.115
LOC_Os07g35350	glucan endo-1,3-beta-glucosidase precursor, putative, expressed	Cell wall	-13.7637
LOC_Os08g01670	invertase/pectin methylesterase inhibitor family protein, putative, expressed	Cell wall	-6.37882
LOC_Os02g37480	glycine-rich cell wall structural protein precursor, putative, expressed	Cell wall	-6.32646
LOC_Os04g40510	glycosyl hydrolase family 5 protein, putative, expressed	Cell wall	-5.04577
LOC_Os10g28080	glycosyl hydrolase, putative, expressed	Cell wall	-4.9078
LOC_Os03g12620	glycosyl hydrolases family 17, putative, expressed	Cell wall	-3.83617
LOC_Os02g05744	endoglucanase, putative, expressed	Cell wall	-3.77599
LOC_Os04g02110	disease resistance protein RGA3, putative, expressed	Defense	-3292.64	*
LOC_Os07g17220	disease resistance protein, putative, expressed	Defense	-190.336
LOC_Os07g24820	thionin-like peptide, putative, expressed	Defense	-48.33
LOC_Os11g15700	NB-ARC domain containing protein, expressed	Defense	-13.9378
LOC_Os06g41640	CC-NBS-LRR protein, putative, expressed	Defense	-10.4423
LOC_Os10g03570	RGH1A, putative, expressed	Defense	-7.47224
LOC_Os01g53090	pathogen-related protein, putative, expressed	Defense	-6.69146
LOC_Os07g47400	SRC2 protein, putative, expressed	Defense (cold response)	-6.34611
LOC_Os03g45960	thaumatin, putative, expressed	Defense	-5.63819
LOC_Os10g04110	MLA6 protein, putative, expressed	Defense	-5.31485
LOC_Os02g39330	CHIT1 - Chitinase family protein precursor, expressed	Defense	-5.2609
LOC_Os10g04060	powdery mildew resistance protein PM3b, putative, expressed	Defense	-3.73595
LOC_Os03g18850	pathogenesis-related Bet v I family protein, putative, expressed	Defense	-3.18026
LOC_Os11g15190	RGH1A, putative, expressed	Defense	-3.07803
LOC_Os08g29570	pleiotropic drug resistance protein 3, putative, expressed	Defense	-2.82383
LOC_Os01g70080	NB-ARC domain containing protein, expressed	Defense	-2.59027
LOC_Os06g51060	CHIT8 - Chitinase family protein precursor, expressed	Defense	-2.37697
LOC_Os12g34510	Core histone H2A/H2B/H3/H4 domain containing protein, putative, expressed	DNA structure maintenance	-2.46856
LOC_Os01g15340	(OsRAA1), flowering promoting factor-like 1, putative, expressed	Growth	-2.669
LOC_Os04g09900	ent-kaurene synthase, chloroplast precursor, putative, expressed	Hormone-related	-14.8813
LOC_Os05g05680	1-aminocyclopropane-1-carboxylate oxidase, putative, expressed	Hormone-related	-6.82966
LOC_Os03g09880	AIR12, putative, expressed	Hormone-related	-6.77198
LOC_Os09g27750	1-aminocyclopropane-1-carboxylate oxidase 1, putative, expressed	Hormone-related	-5.16357
LOC_Os02g06150	brassinosteroid LRR receptor kinase precursor, putative, expressed	Hormone-related	-4.56943
LOC_Os04g25440	cytokinin-O-glucosyltransferase 2, putative, expressed	Hormone-related	-4.56689
LOC_Os04g46220	ethylene-responsive transcription factor, putative, expressed	Hormone-related	-2.9902
LOC_Os07g06860	gibberellin receptor GID1L2, putative, expressed	Hormone-related	-2.76191
LOC_Os09g31478	auxin efflux carrier component, putative, expressed	Hormone-related	-2.28848
LOC_Os10g42220	enoyl-CoA hydratase/isomerase family protein, putative, expressed	Lipid metabolism	-10.9325
LOC_Os10g42210	enoyl-CoA-hydratase, putative, expressed	Lipid metabolism	-6.58914
LOC_Os08g10010	acyl-desaturase, chloroplast precursor, putative, expressed	Lipid metabolism	-5.45724
LOC_Os06g10850	lipase, putative, expressed	Lipid metabolism	-3.374
LOC_Os02g02340	glycerol-3-phosphate acyltransferase, putative, expressed	Lipid metabolism	-3.27536
LOC_Os06g23870	acyl-CoA dehydrogenase domain protein, putative, expressed	Lipid metabolism	-2.17485
LOC_Os04g39010	heavy metal associated domain containing protein, expressed	Metal-related	-6.01862
LOC_Os07g07310	polynucleotide phosphorylase, putative, expressed	Nucleotide metabolism	-3.91348
LOC_Os05g35580	amidophosphoribosyltransferase, chloroplast precursor, putative, expressed	Nucleotide metabolism	-2.6907
LOC_Os09g37250	high mobility group, putative, expressed	Others	-512.541
LOC_Os07g40404	CobW/P47K family protein, putative, expressed	Others	-478.868
LOC_Os09g31502	dehydrogenase, putative, expressed	Others	-73.0528
LOC_Os09g38350	AMP-binding domain containing protein, expressed	Others	-36.0932
LOC_Os08g16050	tetraspanin family protein, putative, expressed	Others	-6.61942
LOC_Os06g08640	transferase family protein, putative, expressed	Others	-6.25675
LOC_Os04g01650	erythronate-4-phosphate dehydrogenase domain containing protein, expressed	Others	-5.07586
LOC_Os02g52730	ferredoxin--nitrite reductase, putative, expressed	Others	-4.60225
LOC_Os11g31480	ATP binding protein, putative, expressed	Others	-4.43742
LOC_Os08g42850	peptidyl-prolyl cis-trans isomerase, FKBP-type, putative, expressed	Others	-4.34005
LOC_Os01g63990	hydrolase, alpha/beta fold family protein, putative, expressed	Others	-4.22444
LOC_Os06g43180	cyclase family protein, putative, expressed	Others	-4.19336
LOC_Os07g23340	male sterility protein, putative, expressed	Others	-4.18518
LOC_Os02g42810	oxidoreductase, short chain dehydrogenase/reductase family domain containing protein, expressed	Others	-3.97306
LOC_Os11g02610	BTBN20 - Bric-a-Brac, Tramtrack, Broad Complex BTB domain with non-phototropic hypocotyl 3 NPH3 and coiled-coil domains, expressed	Others	-3.58641
LOC_Os12g02530	BTBN22 - Bric-a-Brac, Tramtrack, Broad Complex BTB domain with non-phototropic hypocotyl 3 NPH3 and coiled-coil domains, expressed	Others	-3.58588
LOC_Os07g14590	hydrolase, putative, expressed	Others	-3.17589
LOC_Os09g31482	splicing factor U2AF, putative, expressed	Others	-2.9636
LOC_Os01g01520	transferase family protein, putative, expressed	Others	-2.89658
LOC_Os10g32300	tetratricopeptide repeat domain containing protein, expressed	Others	-2.79871
LOC_Os03g62790	pirin, putative, expressed	Others	-2.64343
LOC_Os10g31780	oxidoreductase, short chain dehydrogenase/reductase family domain containing protein, expressed	Others	-2.52413
LOC_Os08g06320	DNA binding protein, putative, expressed	Others	-2.37831
LOC_Os09g29825	pentatricopeptide, putative, expressed	Others	-2.23118
LOC_Os04g52504	adhesive/proline-rich protein, putative, expressed	Others	-2.21983
LOC_Os02g07340	HEAT repeat family protein, putative, expressed	Others	-2.19168
LOC_Os01g52530	phosphoribosyl transferase, putative, expressed	Others	-2.18844
LOC_Os04g35060	nicotinate phosphoribosyltransferase family domain containing protein, expressed	Others	-2.12498
LOC_Os01g72460	NADPH quinone oxidoreductase, putative, expressed	Others	-2.0277
LOC_Os12g44030	purple acid phosphatase precursor, putative, expressed	Phosphate acquisition/utilization	-2.40962
LOC_Os01g41710	chlorophyll A-B binding protein, putative, expressed	Photosynthesis	-4.35906
LOC_Os04g38410	chlorophyll A-B binding protein, putative, expressed	Photosynthesis	-4.15897
LOC_Os10g38229	photosystem I P700 chlorophyll a apoprotein A1, putative, expressed	Photosynthesis	-3.96157
LOC_Os12g23200	photosystem I reaction center subunit XI, chloroplast precursor, putative, expressed	Photosynthesis	-3.71163
LOC_Os01g57964	photosystem I P700 chlorophyll a apoprotein A1, putative, expressed	Photosynthesis	-3.57959
LOC_Os03g50160	plastocyanin-like domain containing protein, putative, expressed	Photosynthesis	-3.41891
LOC_Os05g01675	photosystem I P700 chlorophyll a apoprotein A1, putative, expressed	Photosynthesis	-3.34555
LOC_Os09g17740	chlorophyll A-B binding protein, putative, expressed	Photosynthesis	-3.08366
LOC_Os10g21250	photosystem I P700 chlorophyll a apoprotein A1, putative, expressed	Photosynthesis	-3.03793
LOC_Os10g32400	PsbP, putative, expressed	Photosynthesis	-2.31023
LOC_Os11g37390	OsFBDUF54 - F-box and DUF domain containing protein, expressed	Protein degradation/modification	-395.741
LOC_Os04g02280	OsFBX114 - F-box domain containing protein, expressed	Protein degradation/modification	-311.961
LOC_Os04g03796	OsSub37 - Putative Subtilisin homologue, expressed	Protein degradation/modification	-307.664
LOC_Os07g26000	OsFBX235 - F-box domain containing protein, expressed	Protein degradation/modification	-252.57
LOC_Os07g09814	OsFBX221 - F-box domain containing protein, expressed	Protein degradation/modification	-188.299
LOC_Os11g37300	OsFBDUF53 - F-box and DUF domain containing protein, expressed	Protein degradation/modification	-163.647
LOC_Os07g12560	OsFBX224 - F-box domain containing protein, expressed	Protein degradation/modification	-122.57
LOC_Os01g08860	hsp20/alpha crystallin family protein, putative, expressed	Protein degradation/modification	-56.3298
LOC_Os09g38380	aspartic proteinase nepenthesin, putative, expressed	Protein degradation/modification	-46.4905
LOC_Os09g32860	OsFBX335 - F-box domain containing protein, expressed	Protein degradation/modification	-18.2114
LOC_Os07g25410	peptidase, M24 family protein, putative, expressed	Protein degradation/modification	-17.6395
LOC_Os04g03850	OsSub39 - Putative Subtilisin homologue, expressed	Protein degradation/modification	-17.1554
LOC_Os01g16200	serpin domain containing protein, putative, expressed	Protein degradation/modification	-10.2526
LOC_Os06g04169	hydrolase, alpha/beta fold family domain containing protein, expressed	Protein degradation/modification	-10.1452
LOC_Os03g43770	OsFBX97 - F-box domain containing protein, expressed	Protein degradation/modification	-9.2926
LOC_Os09g28560	protein phosphotase protein, putative, expressed	Protein degradation/modification	-8.76757
LOC_Os07g09420	ATPase, putative, expressed	Protein degradation/modification	-5.86361
LOC_Os04g01890	protein kinase, putative, expressed	Protein degradation/modification	-5.73073
LOC_Os03g16860	DnaK family protein, putative, expressed	Protein degradation/modification	-4.89778
LOC_Os09g32600	OsFBX334 - F-box domain containing protein, expressed	Protein degradation/modification	-4.17268
LOC_Os04g56110	protein kinase, putative, expressed	Protein degradation/modification	-3.11497
LOC_Os11g36960	dnaJ domain containing protein, expressed	Protein degradation/modification	-3.00257
LOC_Os03g63480	ankyrin repeat domain containing protein, expressed	Protein degradation/modification	-2.98111
LOC_Os07g36544	serine/threonine-protein kinase receptor precursor, putative, expressed	Protein degradation/modification	-2.87672
LOC_Os04g44410	OsSCP25 - Putative Serine Carboxypeptidase homologue, expressed	Protein degradation/modification	-2.85318
LOC_Os11g37540	protein phosphatase 2C, putative, expressed	Protein degradation/modification	-2.84061
LOC_Os04g13140	vignain precursor, putative, expressed	Protein degradation/modification	-2.69516
LOC_Os03g59070	phosphatase, putative, expressed	Protein degradation/modification	-2.59408
LOC_Os01g09740	F-box/LRR-repeat protein, putative, expressed	Protein degradation/modification	-2.51661
LOC_Os08g09830	BTB and MATH domain containing protein, putative, expressed	Protein degradation/modification	-2.44032
LOC_Os05g25390	tyrosine protein kinase domain containing protein, putative, expressed	Protein degradation/modification	-2.43666
LOC_Os01g08780	endonuclease/exonuclease/phosphatase family domain containing protein, expressed	Protein degradation/modification	-2.42112
LOC_Os02g11980	receptor-like protein kinase precursor, putative, expressed	Protein degradation/modification	-2.36133
LOC_Os12g28710	ATPase 3, putative, expressed	Protein degradation/modification	-2.22519
LOC_Os10g39870	ATG1, putative, expressed	Protein degradation/modification	-2.18779
LOC_Os11g34270	ubiquitin carboxyl-terminal hydrolase domain containing protein, expressed	Protein degradation/modification	-2.16598
LOC_Os02g58139	OsSigP1 - Putative Type I Signal Peptidase homologue; employs a putative Ser/His catalytic dyad, expressed	Protein degradation/modification	-2.07597
LOC_Os08g24310	receptor-like protein kinase precursor, putative, expressed	Protein degradation/modification	-2.0199
LOC_Os02g48170	class E vacuolar protein-sorting machinery protein HSE1, putative, expressed	Protein partitioning	-3.25954
LOC_Os11g35710	cycloartenol synthase, putative, expressed	Secondary metabolism	-65.1187
LOC_Os06g35700	reticuline oxidase-like protein precursor, putative, expressed	Secondary metabolism	-8.91443
LOC_Os09g34214	UDP-glucoronosyl and UDP-glucosyl transferase domain containing protein, expressed	Secondary metabolism	-8.87959
LOC_Os04g49194	naringenin,2-oxoglutarate 3-dioxygenase, putative, expressed	Secondary metabolism	-3.97055
LOC_Os11g25160	tropinone reductase 2, putative, expressed	Secondary metabolism	-3.21838
LOC_Os07g10130	squalene synthetase, putative, expressed	Secondary metabolism	-2.30425
LOC_Os11g38650	UDP-glucoronosyl/UDP-glucosyl transferase, putative, expressed	Secondary metabolism	-2.28699
LOC_Os09g26000	glutamate receptor, putative, expressed	Signaling	-33.5621
LOC_Os11g07060	receptor protein kinase CLAVATA1 precursor, putative, expressed	Signaling	-24.3756
LOC_Os11g35274	protein kinase domain containing protein, expressed	Signaling	-10.8572
LOC_Os10g33130	leucine-rich repeat receptor protein kinase EXS precursor, putative, expressed	Signaling	-9.9039
LOC_Os02g06030	phytosulfokine receptor precursor, putative, expressed	Signaling	-9.6057
LOC_Os11g10640	protein kinase domain containing protein, expressed	Signaling	-9.49214
LOC_Os07g36570	KI domain interacting kinase 1, putative, expressed	Signaling	-6.9898
LOC_Os02g32970	hydrolase, alpha/beta fold family protein, putative, expressed	Signaling	-5.56141
LOC_Os02g05960	phytosulfokine receptor precursor, putative, expressed	Signaling	-4.27535
LOC_Os02g05940	phytosulfokine receptor precursor, putative, expressed	Signaling	-3.22363
LOC_Os05g43390	signal recognition particle 54 kDa protein, putative, expressed	Signaling	-2.66657
LOC_Os02g30320	drought-induced protein 1, putative, expressed	Stress response	-21.3215
LOC_Os11g38260	PAP fibrillin family domain containing protein, expressed	Stress response	-3.75878
LOC_Os07g25150	myb-related protein 306, putative, expressed	Transcription factor	-143.773
LOC_Os12g02450	WRKY64, expressed	Transcription factor	-12.2676
LOC_Os01g09100	WRKY10, expressed	Transcription factor	-11.6516
LOC_Os02g41510	MYB family transcription factor, putative, expressed	Transcription factor	-4.65494
LOC_Os04g52810	no apical meristem protein, putative, expressed	Transcription factor	-4.35166
LOC_Os04g02510	ZOS4-01 - C2H2 zinc finger protein, expressed	Transcription factor	-3.51742
LOC_Os11g29870	WRKY72, expressed	Transcription factor	-3.43236
LOC_Os11g37230	zinc finger, C3HC4 type domain containing protein, expressed	Transcription factor	-2.71996
LOC_Os09g29820	bZIP transcription factor domain containing protein, expressed	Transcription factor	-2.68706
LOC_Os07g14740	harpin-induced protein 1 domain containing protein, expressed	Transcription factor	-2.64765
LOC_Os02g56250	GATA zinc finger domain containing protein, expressed	Transcription factor	-2.60685
LOC_Os08g02070	OsMADS26 - MADS-box family gene with MIKCc type-box, expressed	Transcription factor	-2.58799
LOC_Os02g07770	Myb transcription factor, putative, expressed	Transcription factor	-2.29541
LOC_Os01g61900	CCT motif family protein, expressed	Transcription factor	-2.27715
LOC_Os07g28910	LSD1 zinc finger domain containing protein, expressed	Transcription factor	-2.26326
LOC_Os10g41460	transcription factor like protein, putative, expressed	Transcription factor	-2.02724
LOC_Os07g15440	alanyl-tRNA synthetase family protein, expressed	Translation-related	-3447.45	*
LOC_Os04g44220	MIF4G domain containing protein, putative, expressed	Translation-related	-47.9998
LOC_Os11g34940	plastid-specific 50S ribosomal protein 6, chloroplast precursor, putative, expressed	Translation-related	-6.59286
LOC_Os02g09590	ribosome, putative, expressed	Translation-related	-3.19142
LOC_Os09g28354	CPuORF39 - conserved peptide uORF-containing transcript, expressed	Translation-related	-3.18546
LOC_Os09g30466	nuclear ribonuclease Z, putative, expressed	Translation-related	-3.10613
LOC_Os01g03030	alanyl-tRNA synthetase, putative, expressed	Translation-related	-2.5246
LOC_Os09g32274	30S ribosomal protein S16, putative, expressed	Translation-related	-2.51429
LOC_Os09g33470	mitochondrial carrier protein, putative, expressed	Transport	-20.6783
LOC_Os02g13870	aquaporin protein, putative, expressed	Transport	-9.67495
LOC_Os09g29284	MATE efflux family protein, putative, expressed	Transport	-6.65817
LOC_Os09g29239	purine permease, putative, expressed	Transport	-6.19847
LOC_Os02g13170	mitochondrial carrier protein, putative, expressed	Transport	-5.81181
LOC_Os07g12770	transmembrane amino acid transporter protein, putative, expressed	Transport	-5.61182
LOC_Os01g43320	transmembrane amino acid transporter protein, putative, expressed	Transport	-5.60484
LOC_Os01g08660	aquaporin protein, putative, expressed	Transport	-3.91536
LOC_Os12g08090	amino acid transporter, putative, expressed	Transport	-3.87207
LOC_Os03g22200	nodulin MtN3 family protein, putative, expressed	Transport	-3.81965
LOC_Os08g01410	phosphate/phosphoenolpyruvate translocator-related protein, putative, expressed	Transport	-3.70239
LOC_Os06g05160	sulfate transporter, putative, expressed	Transport	-3.03196
LOC_Os03g12790	MATE efflux family protein, putative, expressed	Transport	-2.95288
LOC_Os04g36040	peptide transporter PTR2, putative, expressed	Transport	-2.65299
LOC_Os07g26630	aquaporin protein, putative, expressed	Transport	-2.41259
LOC_Os04g41350	amino acid transporter, putative, expressed	Transport	-2.4007
LOC_Os07g12330	tryptophan/tyrosine permease family protein, putative, expressed	Transport	-2.33668
LOC_Os03g11900	transporter family protein, putative, expressed	Transport	-2.22275
LOC_Os11g37130	mttA/Hcf106 family protein, putative, expressed	Transport	-2.13317
LOC_Os07g20164	expressed protein	Unknown	-2679.31	*
LOC_Os07g18930	expressed protein	Unknown	-1656.16
LOC_Os07g12540	expressed protein	Unknown	-1491.07	*
LOC_Os04g02070	expressed protein	Unknown	-1384.29
LOC_Os07g23930	expressed protein	Unknown	-741.324
LOC_Os07g12390	expressed protein	Unknown	-451.151
LOC_Os07g22494	expressed protein	Unknown	-411.724
LOC_Os07g28644	expressed protein	Unknown	-296.23
LOC_Os01g08880	expressed protein	Unknown	-253.488
LOC_Os11g34650	expressed protein	Unknown	-224.188
LOC_Os07g18944	expressed protein	Unknown	-219.97
LOC_Os10g18234	expressed protein	Unknown	-216.782
LOC_Os07g13234	expressed protein	Unknown	-200.536
LOC_Os07g13834	expressed protein	Unknown	-183.256
LOC_Os07g13360	expressed protein	Unknown	-182.363
LOC_Os07g18110	expressed protein	Unknown	-176.78
LOC_Os04g02354	expressed protein	Unknown	-175.494
LOC_Os07g12810	expressed protein	Unknown	-155.799
LOC_Os07g09914	expressed protein	Unknown	-145.59
LOC_Os11g37480	expressed protein	Unknown	-142.16
LOC_Os01g08870	expressed protein	Unknown	-141.178
LOC_Os07g18980	expressed protein	Unknown	-134.234
LOC_Os07g09460	expressed protein	Unknown	-134.042
LOC_Os07g12230	expressed protein	Unknown	-115.061
LOC_Os04g02120	expressed protein	Unknown	-112.344
LOC_Os07g18590	expressed protein	Unknown	-99.8227
LOC_Os06g40430	expressed protein	Unknown	-95.0266
LOC_Os10g35160	expressed protein	Unknown	-67.0763
LOC_Os04g30310	-	Unknown	-64.1298
LOC_Os07g16054	-	Unknown	-63.9092
LOC_Os07g12700	-	Unknown	-49.8834
LOC_Os07g39450	expressed protein	Unknown	-47.8031
LOC_Os01g14880	expressed protein	Unknown	-44.9212
LOC_Os05g34490	expressed protein	Unknown	-40.9517
LOC_Os11g34640	expressed protein	Unknown	-40.8562
LOC_Os02g30955	expressed protein	Unknown	-38.8643
LOC_Os01g08890	expressed protein	Unknown	-32.6985
LOC_Os11g30790	expressed protein	Unknown	-29.0915
LOC_Os06g42060	expressed protein	Unknown	-28.5206
LOC_Os01g09665	expressed protein	Unknown	-22.0512
LOC_Os07g09800	expressed protein	Unknown	-17.0216
LOC_Os11g31660	expressed protein	Unknown	-16.7391
LOC_Os09g27680	expressed protein	Unknown	-15.3092
LOC_Os06g16170	expressed protein	Unknown	-12.0298
LOC_Os10g30970	expressed protein	Unknown	-10.955
LOC_Os01g08950	expressed protein	Unknown	-10.298
LOC_Os11g09820	expressed protein	Unknown	-9.62837
LOC_Os09g24210	expressed protein	Unknown	-9.0268
LOC_Os06g40415	expressed protein	Unknown	-8.9597
LOC_Os01g38500	DUF538 domain containing protein, putative, expressed	Unknown	-8.54063
LOC_Os07g12670	expressed protein	Unknown	-8.37604
LOC_Os12g26850	-	Unknown	-7.83063
LOC_Os07g12800	expressed protein	Unknown	-6.48388
LOC_Os11g09350	expressed protein	Unknown	-6.41777
LOC_Os11g36830	expressed protein	Unknown	-6.28084
LOC_Os07g19550	expressed protein	Unknown	-6.25975
LOC_Os07g12570	expressed protein	Unknown	-5.92849
LOC_Os03g51495	expressed protein	Unknown	-5.9062
LOC_Os03g37730	expressed protein	Unknown	-5.87297
LOC_Os11g37630	expressed protein	Unknown	-5.75105
LOC_Os07g28260	expressed protein	Unknown	-5.22069
LOC_Os09g27670	expressed protein	Unknown	-5.00223
LOC_Os07g19540	expressed protein	Unknown	-4.99172
LOC_Os03g10390	expressed protein	Unknown	-4.822
LOC_Os03g51490	expressed protein	Unknown	-4.51824
LOC_Os12g34796	expressed protein	Unknown	-4.48382
LOC_Os09g37920	-	Unknown	-4.47565
LOC_Os11g20020	expressed protein	Unknown	-4.32794
LOC_Os04g55710	-	Unknown	-4.30553
LOC_Os03g42259	hypervariable Bacillus group-specific protein, putative, expressed	Unknown	-4.29959
LOC_Os12g36580	-	Unknown	-4.25853
LOC_Os10g34083	expressed protein	Unknown	-4.25431
LOC_Os01g68269	expressed protein	Unknown	-4.23924
LOC_Os07g10960	expressed protein	Unknown	-4.15085
LOC_Os09g39240	expressed protein	Unknown	-3.76339
LOC_Os07g27350	atuA, putative, expressed	Unknown	-3.75767
LOC_Os06g10480	expressed protein	Unknown	-3.75409
LOC_Os05g05030	expressed protein	Unknown	-3.70159
LOC_Os11g14570	expressed protein	Unknown	-3.62327
LOC_Os07g48280	expressed protein	Unknown	-3.60126
LOC_Os09g15284	expressed protein	Unknown	-3.5657
LOC_Os06g16160	expressed protein	Unknown	-3.51891
LOC_Os03g04840	expressed protein	Unknown	-3.47287
LOC_Os05g05060	expressed protein	Unknown	-3.46102
LOC_Os10g34260	expressed protein	Unknown	-3.45638
LOC_Os01g16170	PQ loop repeat domain containing protein, expressed	Unknown	-3.39533
LOC_Os03g61490	expressed protein	Unknown	-3.33941
LOC_Os09g27360	expressed protein	Unknown	-3.30111
LOC_Os09g37580	expressed protein	Unknown	-3.27277
LOC_Os01g49030	expressed protein	Unknown	-3.2262
LOC_Os09g28580	expressed protein	Unknown	-3.11497
LOC_Os09g34000	expressed protein	Unknown	-3.10155
LOC_Os12g05510	expressed protein	Unknown	-3.09016
LOC_Os07g10810	expressed protein	Unknown	-3.06045
LOC_Os05g03920	TKL_IRAK_DUF26-lf.3 - DUF26 kinases have homology to DUF26 containing loci, expressed	Unknown	-3.04486
LOC_Os06g11150	DUF1645 domain containing protein, putative, expressed	Unknown	-3.03597
LOC_Os03g18560	DUF538 domain containing protein, putative, expressed	Unknown	-3.01662
LOC_Os05g25350	TKL_IRAK_CrRLK1L-1.12 - The CrRLK1L-1 subfamily has homology to the CrRLK1L homolog, expressed	Unknown	-2.96137
LOC_Os05g36320	expressed protein	Unknown	-2.90368
LOC_Os06g47970	expressed protein	Unknown	-2.90328
LOC_Os07g35380	TKL_IRAK_DUF26-lc.16 - DUF26 kinases have homology to DUF26 containing loci, expressed	Unknown	-2.77957
LOC_Os02g05780	expressed protein	Unknown	-2.69886
LOC_Os03g42730	expressed protein	Unknown	-2.69157
LOC_Os08g16720	-	Unknown	-2.61291
LOC_Os06g06170	expressed protein	Unknown	-2.46406
LOC_Os09g32100	expressed protein	Unknown	-2.45107
LOC_Os07g09150	expressed protein	Unknown	-2.42507
LOC_Os10g25570	expressed protein	Unknown	-2.40934
LOC_Os04g37790	expressed protein	Unknown	-2.36736
LOC_Os05g24650	DUF567 domain containing protein, putative, expressed	Unknown	-2.29863
LOC_Os01g37920	expressed protein	Unknown	-2.28974
LOC_Os01g21130	expressed protein	Unknown	-2.19054
LOC_Os07g35690	TKL_IRAK_DUF26-lc.3 - DUF26 kinases have homology to DUF26 containing loci, expressed	Unknown	-2.1899
LOC_Os07g07670	expressed protein	Unknown	-2.12259
LOC_Os01g05660	expressed protein	Unknown	-2.11357
LOC_Os09g32560	expressed protein	Unknown	-2.07001
LOC_Os03g15230	DUF292 domain containing protein, expressed	Unknown	-2.0641
LOC_Os11g02620	-	Unknown	-2.02321
