## Supplementary Table 4 for "Cold tolerance in rice plants is partially controlled by root responses"

### Sheet: Control and Cold
Gene ID (MSU)	Fold Change Control (Tol X Sen)	Fold Change Cold (Tol X Sen)	Description (RAPDB)
LOC_Os04g02490	7409.89	1569.42	expressed protein
LOC_Os07g23850	4089.23	884.227	glycosyl hydrolase, putative, expressed
LOC_Os09g26554	2834	918.286	expressed protein
LOC_Os11g09850	2692.23	1024.07	expressed protein
LOC_Os07g26100	2092.95	1066.27	expressed protein
LOC_Os09g29560	1652.44	87.7176	OsWAK83 - OsWAK pseudogene, expressed
LOC_Os09g26530	1403.64	212.347	expressed protein
LOC_Os12g17690	1175.75	182.092	-
LOC_Os07g28920	1065.99	27.9457	expressed protein
LOC_Os11g09590	1061.74	300.083	OsFBX404 - F-box domain containing protein, expressed
LOC_Os09g25934	904.126	963.815	expressed protein
LOC_Os02g06170	719.043	375.636	expressed protein
LOC_Os11g09710	708.242	49.3491	expressed protein
LOC_Os10g04130	660.683	416.809	-
LOC_Os07g18300	479.83	257.504	expressed protein
LOC_Os07g26710	343.183	683.317	hypothetical protein
LOC_Os12g15222	312.389	1381.69	-
LOC_Os11g15340	303.71	436.705	SAM dependent carboxyl methyltransferase family protein, putative, expressed
LOC_Os09g25880	301.562	11.8862	expressed protein
LOC_Os10g03390	291.98	102.893	transferase family protein, putative, expressed
LOC_Os11g36560	287.089	122.057	zinc finger C3HC4 type family protein, putative, expressed
LOC_Os09g29540	267.287	219.735	OsWAK82 - OsWAK receptor-like cytoplasmic kinase OsWAK-RLCK, expressed
LOC_Os11g36160	264.708	83.8745	receptor-like protein kinase 2 precursor, putative, expressed
LOC_Os04g01330	244.599	1240.97	expressed protein
LOC_Os05g07880	238.776	928.596	phospholipase D, putative, expressed
LOC_Os05g25090	236.194	341.269	expressed protein
LOC_Os11g36200	232.02	263.602	receptor-like protein kinase 2 precursor, putative, expressed
LOC_Os06g44034	209.033	5.50646	expressed protein
LOC_Os11g09864	131.899	82.3059	wali7, putative, expressed
LOC_Os11g07120	118.131	101.878	receptor kinase-like protein, identical, putative, expressed
LOC_Os11g07100	109.446	351.776	receptor-like protein kinase precursor, putative, expressed
LOC_Os07g13500	100.122	78.2549	expressed protein
LOC_Os04g22270	97.6807	84.1155	expressed protein
LOC_Os11g36190	82.6109	72.8488	receptor kinase, putative, expressed
LOC_Os11g36970	75.3761	129.659	zinc finger C3HC4 type family protein, putative, expressed
LOC_Os06g18020	52.2747	11.1416	expressed protein
LOC_Os09g39310	36.8522	27.0517	expressed protein
LOC_Os09g38800	26.2241	4.48153	OsWAK88 - OsWAK pseudogene, expressed
LOC_Os02g05970	17.103	15.4781	phytosulfokine receptor precursor, putative, expressed
LOC_Os10g03600	16.6292	33.9261	OsFBX343 - F-box domain containing protein, expressed
LOC_Os09g27734	15.2516	13.072	expressed protein
LOC_Os10g04180	11.0518	11.4103	NB-ARC domain containing protein, expressed
LOC_Os02g34190	10.6299	9.39971	expressed protein
LOC_Os11g31070	9.7524	22.8585	hypothetical protein
LOC_Os09g33740	9.00198	27.1792	Zinc finger, ZZ type domain containing protein, expressed
LOC_Os02g20934	8.39028	14.6598	expressed protein
LOC_Os09g26540	7.58496	5.14605	expressed protein
LOC_Os11g18170	7.56088	56.1649	glutathione peroxidase, putative, expressed
LOC_Os09g36619	6.79449	5.73119	expressed protein
LOC_Os09g36420	6.62457	8.77493	hsp90 protein, expressed
LOC_Os10g03230	6.30387	4.87093	expressed protein
LOC_Os02g05810	5.78623	8.02403	expressed protein
LOC_Os09g30120	5.74878	19.0711	CSLE1 - cellulose synthase-like family E, expressed
LOC_Os10g04342	5.72266	2.8277	stripe rust resistance protein Yr10, putative, expressed
LOC_Os11g24340	5.35762	13.1169	OsSCP53 - Putative Serine Carboxypeptidase homologue, expressed
LOC_Os10g03730	5.23247	8.51029	OsFBX347 - F-box domain containing protein, expressed
LOC_Os11g14110	5.21017	7.0666	rust resistance protein, putative, expressed
LOC_Os07g26560	5.1894	42.0144	expressed protein
LOC_Os08g13990	4.88309	8.20689	pentatricopeptide, putative, expressed
LOC_Os09g33620	4.66678	9.1628	Leucine Rich Repeat domain containing protein, expressed
LOC_Os09g25950	4.61163	7.12097	regulator protein, putative, expressed
LOC_Os09g33876	3.71683	7.87872	expressed protein
LOC_Os01g09370	3.47015	4.27312	ankyrin repeat domain-containing protein 28, putative, expressed
LOC_Os01g09030	3.29176	4.20877	2-aminoethanethiol dioxygenase, putative, expressed
LOC_Os07g30980	3.23905	7.12111	-
LOC_Os07g18050	3.05837	2.7475	RNA-binding motif protein, putative, expressed
LOC_Os01g09460	3.02212	7.5551	hexokinase, putative, expressed
LOC_Os05g14740	2.99738	3.94192	expressed protein
LOC_Os11g14160	2.98489	5.33384	-
LOC_Os09g29490	2.73781	-3.12185	peroxidase precursor, putative, expressed
LOC_Os07g14740	2.70925	-2.64763	harpin-induced protein 1 domain containing protein, expressed
LOC_Os09g26560	2.64468	3.81752	expressed protein
LOC_Os02g05790	2.38415	3.5576	expressed protein
LOC_Os11g37540	-2.059	-2.84061	protein phosphatase 2C, putative, expressed
LOC_Os01g08660	-2.27259	-3.91536	aquaporin protein, putative, expressed
LOC_Os09g37920	-2.44825	-4.47565	-
LOC_Os07g28910	-2.45136	-2.26326	LSD1 zinc finger domain containing protein, expressed
LOC_Os02g17780	-2.57664	4.15198	ent-kaurene synthase, chloroplast precursor, putative, expressed
LOC_Os09g29825	-2.77371	-2.23118	pentatricopeptide, putative, expressed
LOC_Os01g16170	-2.81909	-3.39533	PQ loop repeat domain containing protein, expressed
LOC_Os02g05940	-3.09546	-3.22363	phytosulfokine receptor precursor, putative, expressed
LOC_Os02g13170	-3.26743	-5.81181	mitochondrial carrier protein, putative, expressed
LOC_Os02g05780	-3.32725	-2.69886	expressed protein
LOC_Os09g37580	-3.38548	-3.27277	expressed protein
LOC_Os07g12770	-3.45543	-5.61182	transmembrane amino acid transporter protein, putative, expressed
LOC_Os06g10480	-3.49005	-3.75409	expressed protein
LOC_Os07g10810	-3.80843	-3.06045	expressed protein
LOC_Os07g12570	-4.05023	-5.92849	expressed protein
LOC_Os11g15190	-4.32581	-3.07803	RGH1A, putative, expressed
LOC_Os07g25410	-4.56611	-17.6395	peptidase, M24 family protein, putative, expressed
LOC_Os10g03570	-4.62927	-7.47224	RGH1A, putative, expressed
LOC_Os01g08890	-4.78462	-32.6985	expressed protein
LOC_Os07g35350	-4.81964	-13.7637	glucan endo-1,3-beta-glucosidase precursor, putative, expressed
LOC_Os02g06150	-4.99381	-4.56943	brassinosteroid LRR receptor kinase precursor, putative, expressed
LOC_Os12g36580	-5.01959	-4.25853	-
LOC_Os10g04110	-5.83769	-5.31485	MLA6 protein, putative, expressed
LOC_Os12g34796	-5.89189	-4.48382	expressed protein
LOC_Os11g30790	-6.05213	-29.0915	expressed protein
LOC_Os09g33470	-6.29643	-20.6783	mitochondrial carrier protein, putative, expressed
LOC_Os06g40415	-6.61388	-8.9597	expressed protein
LOC_Os06g42060	-6.65402	-28.5206	expressed protein
LOC_Os02g06030	-6.86008	-9.6057	phytosulfokine receptor precursor, putative, expressed
LOC_Os07g19540	-6.96742	-4.99172	expressed protein
LOC_Os07g09814	-8.55001	-188.299	OsFBX221 - F-box domain containing protein, expressed
LOC_Os07g25150	-9.36241	-143.773	myb-related protein 306, putative, expressed
LOC_Os06g41640	-9.44356	-10.4423	CC-NBS-LRR protein, putative, expressed
LOC_Os10g30970	-9.58145	-10.955	expressed protein
LOC_Os05g34490	-11.1551	-40.9517	expressed protein
LOC_Os09g24210	-11.8336	-9.0268	expressed protein
LOC_Os11g36830	-12.0024	-6.28084	expressed protein
LOC_Os07g17220	-13.3554	-190.336	disease resistance protein, putative, expressed
LOC_Os10g35160	-14.1271	-67.0763	expressed protein
LOC_Os07g28644	-15.7304	-296.23	expressed protein
LOC_Os07g09460	-17.3316	-134.042	expressed protein
LOC_Os09g27670	-18.3703	-5.00223	expressed protein
LOC_Os07g09914	-18.9097	-145.59	expressed protein
LOC_Os07g12230	-20.2107	-115.061	expressed protein
LOC_Os07g13234	-21.5645	-200.536	expressed protein
LOC_Os09g38840	-23.0768	-51.115	OsWAK90 - OsWAK receptor-like protein kinase, expressed
LOC_Os09g31502	-25.3137	-73.0528	dehydrogenase, putative, expressed
LOC_Os07g12810	-27.2105	-155.799	expressed protein
LOC_Os07g18980	-29.1323	-134.234	expressed protein
LOC_Os07g39450	-31.2711	-47.8031	expressed protein
LOC_Os09g38850	-37.1022	-98.6922	OsWAK91 - OsWAK receptor-like protein kinase, expressed
LOC_Os02g30955	-48.927	-38.8643	expressed protein
LOC_Os01g08860	-49.5604	-56.3298	hsp20/alpha crystallin family protein, putative, expressed
LOC_Os09g27680	-78.2365	-15.3092	expressed protein
LOC_Os09g32860	-118.079	-18.2114	OsFBX335 - F-box domain containing protein, expressed
LOC_Os04g30310	-155.9	-64.1298	-
LOC_Os04g02120	-165.085	-112.344	expressed protein
LOC_Os07g12390	-176.41	-451.151	expressed protein
LOC_Os11g34650	-176.872	-224.188	expressed protein
LOC_Os11g35710	-180.666	-65.1187	cycloartenol synthase, putative, expressed
LOC_Os07g16054	-231.896	-63.9092	-
LOC_Os11g37300	-264.978	-163.647	OsFBDUF53 - F-box and DUF domain containing protein, expressed
LOC_Os09g29710	-278.194	-890.603	beta-expansin precursor, putative, expressed
LOC_Os04g03796	-331.916	-307.664	OsSub37 - Putative Subtilisin homologue, expressed
LOC_Os04g02280	-336.204	-311.961	OsFBX114 - F-box domain containing protein, expressed
LOC_Os11g34640	-344.016	-40.8562	expressed protein
LOC_Os11g37390	-887.356	-395.741	OsFBDUF54 - F-box and DUF domain containing protein, expressed
LOC_Os04g02110	-1063.49	-3292.64	disease resistance protein RGA3, putative, expressed
LOC_Os04g02354	-1129.14	-175.494	expressed protein
LOC_Os04g02070	-1386.96	-1384.29	expressed protein
